# Quantitative profiling of intrinsic dCas9-DNA recognition reveals key determinants of guide RNA performance

**DOI:** 10.64898/2026.08.10.743836

**Authors:** Wei Zhu, Michael Tian, Yuncheng Duan, Samuel J. Reisman, Samantha E. Miller, Evan Corden, Maria ter Weele, Lingyun Song, Jameson Blount, Alexias Safi, Jacob Schreiber, Charles A. Gersbach, Gregory E. Crawford, Raluca Gordân

## Abstract

CRISPR technologies based on nuclease-deactivated Cas9 (dCas9) rely on programmable DNA binding rather than DNA cleavage, yet the intrinsic DNA-recognition properties that govern optimal guide RNA (gRNA) performance remain poorly understood. Existing approaches either measure genomic occupancy in cells or infer dCas9 behavior from cleavage-based Cas9 datasets, despite DNA binding being substantially more permissive than DNA cleavage. Here we introduce TANGO (Targeted Array-based Nucleic acid-Guided Occupancy), a high-density DNA-array platform that quantitatively profiles intrinsic dCas9:gRNA binding across tens of thousands of DNA targets in a cell-free system. TANGO captures established features of dCas9 target recognition, while providing substantially greater sensitivity than prior assays. Comparison with ChIP-seq data demonstrates that intrinsic DNA-binding specificity is a major driver of genomic occupancy and reveals that chromatin accessibility modulates the intrinsic binding affinity required for dCas9 recruitment. Across CRISPRi/a guides, TANGO identifies multiple independent biochemical determinants of guide performance—including on-target affinity, mismatch tolerance, and ribonucleoprotein assembly—and flags problematic and highly promiscuous guides overlooked by current specificity metrics. Unexpectedly, some guides retain substantial guide-directed DNA binding even in the absence of a protospacer-adjacent motif (PAM), revealing an additional dimension of dCas9 specificity. Together, these results establish intrinsic DNA recognition as a quantitative and experimentally accessible determinant of dCas9 function, providing a framework for improving guide selection and enhancing the precision of CRISPR technologies.
