## Supplemental_Table_1 for "Quantitative profiling of intrinsic dCas9-DNA recognition reveals key determinants of guide RNA performance"

### Sheet: ChIP gRNAs (ID 087623 16x24k)
Set of gRNAs with available ChIP-seq and filter binding assay data
4 guides:							GuideScan2						IDT CRISPR-Cas9 gRNA checker
Name	gRNA sequence / target DNA site (5' to 3')	PAM	Genomic location	Strand	23mer +/- 20bp	ChIP-identified OTs	Number of off-targets	Off-target summary	Cutting efficiency	Specificity	%GC	Guide sequence with scaffold	ON-target score (higher value is better)	OFF-target score (higher value indicates lower off-target risk)
g1	GGGAAAGACCCAGCATCCGT	GGG	chr9:107341407-107341426	+	tcaggggaggagcacaaagtGGGAAAGACCCAGCATCCGTGGGtcgctgaaaagctgtgggaa	49	234	2:2|3:16|4:216	0.64	0.3	0.6	rGrGrGrArArArGrArCrCrCrArGrCrArUrCrCrGrUrGrUrUrUrUrArGrArGrCrUrArGrArArArUrArGrCrArArGrUrUrArArArArUrArArGrGrCrUrArGrUrCrCrGrUrUrArUrCrArArCrUrUrGrArArArArArGrUrGrGrCrArCrCrGrArGrUrCrGrGrUrGrCrUrUrUrUrUrUrU	58	72
g2	GAACACAAAGCATAGACTGC	GGG	chr5:87944780-87944799	+	tggccctgtaaaggaaactgGAACACAAAGCATAGACTGCGGGgcgggccagcctgaatagct	16	665	2:2|3:36|4:627	0.54	0.23	0.45	rGrArArCrArCrArArArGrCrArUrArGrArCrUrGrCrGrUrUrUrUrArGrArGrCrUrArGrArArArUrArGrCrArArGrUrUrArArArArUrArArGrGrCrUrArGrUrCrCrGrUrUrArUrCrArArCrUrUrGrArArArArArGrUrGrGrCrArCrCrGrArGrUrCrGrGrUrGrCrUrUrUrUrUrUrU	70	0			Low on-target performance or high off-target risk, predicted by IDT (https://eu.idtdna.com/site/order/designtool/index/CRISPR_SEQUENCE)
g3	GGCCCAGACTGAGCACGTGA	TGG	chr9:107422339-107422358	+	tggcctgggtcaatccttggGGCCCAGACTGAGCACGTGATGGcagaggaaaggaagccctgc	43	250	2:1|3:23|4:226	0.6	0.27	0.65	rGrGrCrCrCrArGrArCrUrGrArGrCrArCrGrUrGrArGrUrUrUrUrArGrArGrCrUrArGrArArArUrArGrCrArArGrUrUrArArArArUrArArGrGrCrUrArGrUrCrCrGrUrUrArUrCrArArCrUrUrGrArArArArArGrUrGrGrCrArCrCrGrArGrUrCrGrGrUrGrCrUrUrUrUrUrUrU	56	62			Good performance predcited by IDT (https://eu.idtdna.com/site/order/designtool/index/CRISPR_SEQUENCE)
g4	GGCACTGCGGCTGGAGGTGG	GGG	chr20:32761950-32761969	+	gggcaccgcggcgccccggtGGCACTGCGGCTGGAGGTGGGGGttaaagcggagactctggtg	483	1526	2:12|3:156|4:1358	0.33	0.03	0.75	rGrGrCrArCrUrGrCrGrGrCrUrGrGrArGrGrUrGrGrGrUrUrUrUrArGrArGrCrUrArGrArArArUrArGrCrArArGrUrUrArArArArUrArArGrGrCrUrArGrUrCrCrGrUrUrArUrCrArArCrUrUrGrArArArArArGrUrGrGrCrArCrCrGrArGrUrCrGrGrUrGrCrUrUrUrUrUrUrU	30	0		Scores are 0-100. Over 50 is considered good.
Numbe of replicates for each DNA probe: 8
DNA probes
wtPAM and badTAC: WT and mismatched DNA target
3 random seqs with no PAMs, in which 1 PAM, 2 PAMs, or 3PAMs were introduced at different positions of the DNA probe
Random1: TATCAACGCTCGCTCGTTTACAAACAAATTAGATGA
Random2: TAATCACGAATTGAACTTATAACGCGAACTAGATG
Random3: GAGACAGACTTTACGTTTTTGTCTTGTAGACGTACG
For each random sequence, replace trinucleotides at three different positions with PAM(s) as CCG (CCN) or CGG (NGG).
p1_CCN	NNNNNNCCGNNNNNNNNNNNNNNNNNNNNNNNNNNN
p2_CCN	NNNNNNNNNNNNNNNNNNCCGNNNNNNNNNNNNNNN
p3_CCN	NNNNNNNNNNNNNNNNNNNNNNNNNNNNNNCCGNNN
p12_CCN	NNNNNNCCGNNNNNNNNNCCGNNNNNNNNNNNNNNN
p13_CCN	NNNNNNCCGNNNNNNNNNNNNNNNNNNNNNCCGNNN
p23_CCN	NNNNNNNNNNNNNNNNNNCCGNNNNNNNNNCCGNNN
p123_CCN	NNNNNNCCGNNNNNNNNNCCGNNNNNNNNNCCGNNN
p1_NGG	NNNNNNCGGNNNNNNNNNNNNNNNNNNNNNNNNNNN
p2_NGG	NNNNNNNNNNNNNNNNNNCGGNNNNNNNNNNNNNNN
p3_NGG	NNNNNNNNNNNNNNNNNNNNNNNNNNNNNNCGGNNN
p12_NGG	NNNNNNCGGNNNNNNNNNCGGNNNNNNNNNNNNNNN
p13_NGG	NNNNNNCGGNNNNNNNNNNNNNNNNNNNNNCGGNNN
p23_NGG	NNNNNNNNNNNNNNNNNNCGGNNNNNNNNNCGGNNN
p123_NGG	NNNNNNCGGNNNNNNNNNCGGNNNNNNNNNCGGNNN
Open chromatin sequece as negative control (n=60)
open_chromatin1	CCGAGAACATCCTGCTGGAGCTGTTCACGCACGTGC
open_chromatin2	CATCCTCTCTTCCCAACAGGACCGGCTTCTCTATAG
open_chromatin3	ATCTCAAGAGAGAGAGGTCGTAGGGAGGCCAGCTCC
open_chromatin4	GAGAAATTGCAAGCTTCTCACCACCTCTCTCGCCCA
open_chromatin5	CCTGACCACTGAGCCAAACTCTGGGAGTTGGGAAAC
open_chromatin6	GCTAGAAACTCTCTGGGAACCCCCCTCCCTCAACCG
open_chromatin7	TAAGAACTTTAGAAATTTGGACGCTGCTTCTCTTTC
open_chromatin8	TAACTGCTAGGATCCCGTTCCAGCCCCTGGCCAGAG
open_chromatin9	TACATGCCATTTATGCAATTTTGTTTCAGATCTGCT
open_chromatin10	GACTTAAACTGACATTCAGCTTTTGTTGCTGCCTTG
open_chromatin11	GCCTGAATCCCTCTGCTGCCCAGAGTCCTTCACACC
open_chromatin12	GCACTCGCACAACCTTGACCAGGACAGTCCCCCTCC
open_chromatin13	GTAGATAATGGCTCCCTCTACTGGTCAAACTATGTT
open_chromatin14	TCTTGCATATTCCCAGCTTCCAGTGGTTGCCGGCAG
open_chromatin15	AAGTGTCACTTCCTCCTGCAGCCTAGTCGCAACTCC
open_chromatin16	CAGATTGGAGCTGAGCTGTGGCTGCCAGAAGATAGC
open_chromatin17	AATTTTCCCTTGTGTGCAATATGAATCATTGAAGAT
open_chromatin18	TCAGCTGGGGACACCCACTGCTCTGTCTGTAGAATA
open_chromatin19	AGCCCTCATAATTCACAGTTCATTCTGGAGTCACCG
open_chromatin20	GATGAATTTTTTCTATGATCTTACTATTCCTCACAC
open_chromatin21	AGCAACAGACTGCAGGGGCCTCCATTACTTTGAGGC
open_chromatin22	TGTGCTCCCTGTAGTGTGACCGAGATAACATGGCAA
open_chromatin23	TCTCCTGGTGCTAGAACCTGTAACTCCTGAGTTGAT
open_chromatin24	CTGTCTCCCTTGTAAGACCCCACTCCGAGGGCCTCC
open_chromatin25	TTTAAAATAATCTGCCCAAGCACCCCAGCGCGGGAG
open_chromatin26	AATGAGCGCTCCTGTAACTGCACTTACATCACAACT
open_chromatin27	TCAAATTCCCGTTGATTGTGTCGCAGCCCGCGTGGT
open_chromatin28	CTGCAATAATTGTTCACAGCCAGAGAGGGATCAAAC
open_chromatin29	TCCTGATCTCCATGCTTCCCTAGTAGTGAAAGGGAC
open_chromatin30	TCCCCAGGCCGCGAGGACCCCGACCAGCGCGCCCTC
open_chromatin31	TTACACCCGTATGCAAATGAAGACTTGGCTGGCGGC
open_chromatin32	AATCCATCTGTCACAATAGTAGCTGTGCTTGGATAA
open_chromatin33	CCACCTCGCTTGGTACGTGGGAAAATAAAAATCTTT
open_chromatin34	AGCTCATCCACACCTTCCACTTGCTCAGTCCTCGGC
open_chromatin35	CACTGCACTGCATTTCTGGGGAAGGTTTCATTAACT
open_chromatin36	TTTTCCTATGAAACGCCACTGACGGGGAGGCCACAG
open_chromatin37	TAGTACAAATAGAAATAAATTTCTTTCCTTCTTTTT
open_chromatin38	TCCCGTTCCCTAGATTTTCCCTTTTCCTCATGGAAC
open_chromatin39	TAATCAGCAGCCCATTGACATCAGGGTATAACAGTT
open_chromatin40	CTAGCTTCCAGCCCTTACTTATCTTGGTGTTTCTCC
open_chromatin41	GACAATTACCTCAATGAAAGGCAGGGCTTTCCACAA
open_chromatin42	ACCCCCAGAAGAAGACCTTACCCTTAGTAGTGAGGG
open_chromatin43	TCACAGAGCTCAGCTTCAGGGAGAACTGGTTCTTGG
open_chromatin44	CTGAGCCGGAGAGGGCCCGGCTAAACAGTGCCGGGC
open_chromatin45	CTGTCCCCAGCTCTCCTGGTGATGTCAAAGGCCTGA
open_chromatin46	CCAGTCTGATGACCGAGTTCAAGGGCTAGGGGGGCG
open_chromatin47	CGAAAGGCCCGCAGCGCCTCGTGGAAGTAGAACTTG
open_chromatin48	AGAAAAGGGGGTGGGACGATACCCAGTTGCCAAGAC
open_chromatin49	TCAGAGAACTAGACTCTGCCAAGTGAAAATGTAACT
open_chromatin50	AGCCTGTATCACACCCTGGGAGGCTGCTGCAAGTCT
open_chromatin51	CTCCAGCTGTCCTAGAGTTGGGCTGGGATAACCCTC
open_chromatin52	CCGCACAGAGCCAGGTCCCCGGGGGGTTCCAAAGAC
open_chromatin53	AGTGAGTTAATCATGCTAGGGAACAGAAAAACTCAG
open_chromatin54	TCCTGTGTCACCTGAGCAACGTTTGTTCTTTGAGGA
open_chromatin55	CCACAAGAACATGCCCAGCCTAGCCTGCTGGTCCTG
open_chromatin56	CACAAAAACATCATGCTGAGCAAAGCAGCCAGATGC
open_chromatin57	CACCAGGAGACAAAGTTGCCATCTGCTCCGGGGACC
open_chromatin58	GTACTCTCCTTGTTACTGGCTTCCTCCAGCAGCCCC
open_chromatin59	CCCGCCCGCGCAGGCGTCGGAAGGGCCGGCGCGCCC
open_chromatin60	ACTCACACAGGGAACAGCTGTGCAGGTCTGGATAGA
ChIP-seq identified off-targets (wtPAM and badTAC: WT DNA target)
g1: 49
g2: 16
g3: 40
g4: 483

### Sheet: FOXO4 gRNAs (ID 087595 24x13k)
Region of interest: FOXO4 promoter
11 guides:							GuideScan2						IDT CRISPR-Cas9 gRNA checker
Name	gRNA sequence / target DNA site (5' to 3')	PAM	Genomic location	Strand	23mer +/- 20bp	FOXO4 FC	Number of off-targets	Off-target summary	Cutting efficiency	Specificity	%GC	Guide sequence with scaffold	ON-target score (higher value is better)	OFF-target score (higher value indicates lower off-target risk)
foxo_g1	CGGCGTGGCAGGATATAACG	AGG	chrX:71095710-71095729	-	ccgatacggcggcaggagagCGGCGTGGCAGGATATAACGAGGtggaactttaattattagaa	12.9647	34	2:0 | 3:0	0.709246	0.607124	0.6	rCrGrGrCrGrUrGrGrCrArGrGrArUrArUrArArCrGrGrUrUrUrArArGrArGrCrUrArUrGrCrUrGrGrArArArCrArGrCrArUrArGrCrArArGrUrUrUrArArArUrArArGrGrCrUrArGrUrCrCrGrUrUrArUrCrArArCrUrUrGrArArArArArGrUrGrGrCrArCrCrGrArGrUrCrGrGrUrGrCrUrUrUrUrUrUrU	30	95
foxo_g23	CGTGGCAGGATATAACGAGG	TGG	chrX:71095707-71095726	-	atacggcggcaggagagcggCGTGGCAGGATATAACGAGGTGGaactttaattattagaagtc	28.2031	101	2:0 | 3:2	0.732517	0.926766	0.55	rCrGrUrGrGrCrArGrGrArUrArUrArArCrGrArGrGrGrUrUrUrArArGrArGrCrUrArUrGrCrUrGrGrArArArCrArGrCrArUrArGrCrArArGrUrUrUrArArArUrArArGrGrCrUrArGrUrCrCrGrUrUrArUrCrArArCrUrUrGrArArArArArGrUrGrGrCrArCrCrGrArGrUrCrGrGrUrGrCrUrUrUrUrUrUrU	53	77			Low on-target performance or high off-target risk, predicted by IDT (https://eu.idtdna.com/site/order/designtool/index/CRISPR_SEQUENCE)
foxo_g31	CCGATACGGCGGCAGGAGAG	CGG	chrX:71095730-71095749	-	cctgcttcgcggccaggagcCCGATACGGCGGCAGGAGAGCGGcgtggcaggatataacgagg	8.0876	103	2:0 | 3:4	0.587714	0.478198	0.7	rCrCrGrArUrArCrGrGrCrGrGrCrArGrGrArGrArGrGrUrUrUrArArGrArGrCrUrArUrGrCrUrGrGrArArArCrArGrCrArUrArGrCrArArGrUrUrUrArArArUrArArGrGrCrUrArGrUrCrCrGrUrUrArUrCrArArCrUrUrGrArArArArArGrUrGrGrCrArCrCrGrArGrUrCrGrGrUrGrCrUrUrUrUrUrUrU	20	80			Good performance predcited by IDT (https://eu.idtdna.com/site/order/designtool/index/CRISPR_SEQUENCE)
foxo_g110	CGGCCAGGAGCCCGATACGG	CGG	chrX:71095741-71095760	-	acatctcccgtcctgcttcgCGGCCAGGAGCCCGATACGGCGGcaggagagcggcgtggcagg	14.7776	116	2:0 | 3:17	0.603074	0.402297	0.75	rCrGrGrCrCrArGrGrArGrCrCrCrGrArUrArCrGrGrGrUrUrUrArArGrArGrCrUrArUrGrCrUrGrGrArArArCrArGrCrArUrArGrCrArArGrUrUrUrArArArUrArArGrGrCrUrArGrUrCrCrGrUrUrArUrCrArArCrUrUrGrArArArArArGrUrGrGrCrArCrCrGrArGrUrCrGrGrUrGrCrUrUrUrUrUrUrU	32	0
foxo_g2	TCGCGGCCAGGAGCCCGATA	CGG	chrX:71095744-71095763	-	actacatctcccgtcctgctTCGCGGCCAGGAGCCCGATACGGcggcaggagagcggcgtggc	17.0746	38	2:0 | 3:1	0.535902	0.531219	0.7	rUrCrGrCrGrGrCrCrArGrGrArGrCrCrCrGrArUrArGrUrUrUrArArGrArGrCrUrArUrGrCrUrGrGrArArArCrArGrCrArUrArGrCrArArGrUrUrUrArArArUrArArGrGrCrUrArGrUrCrCrGrUrUrArUrCrArArCrUrUrGrArArArArArGrUrGrGrCrArCrCrGrArGrUrCrGrGrUrGrCrUrUrUrUrUrUrU	1	95
foxo_g25	GGGAATCGGTGCGGGAATAA	GGG	chrX:71095959-71095978	+	ggggtggggggggttgatagGGGAATCGGTGCGGGAATAAGGGaggccgcagccgcggggacc	36.5296	101	2:0 | 3:2	0.407557	0.856617	0.55	rGrGrGrArArUrCrGrGrUrGrCrGrGrGrArArUrArArGrUrUrUrArArGrArGrCrUrArUrGrCrUrGrGrArArArCrArGrCrArUrArGrCrArArGrUrUrUrArArArUrArArGrGrCrUrArGrUrCrCrGrUrUrArUrCrArArCrUrUrGrArArArArArGrUrGrGrCrArCrCrGrArGrUrCrGrGrUrGrCrUrUrUrUrUrUrU	36	83
foxo_g28	GACCCGGACCCTAGTAAGAG	TGG	chrX:71095998-71096017	+	agggaggccgcagccgcgggGACCCGGACCCTAGTAAGAGTGGcgagaagggaagaggcgggg	46.8146	102	2:0 | 3:3	0.615187	0.654253	0.6	rGrArCrCrCrGrGrArCrCrCrUrArGrUrArArGrArGrGrUrUrUrArArGrArGrCrUrArUrGrCrUrGrGrArArArCrArGrCrArUrArGrCrArArGrUrUrUrArArArUrArArGrGrCrUrArGrUrCrCrGrUrUrArUrCrArArCrUrUrGrArArArArArGrUrGrGrCrArCrCrGrArGrUrCrGrGrUrGrCrUrUrUrUrUrUrU	51	84
foxo_g113	GCTGTAGTCGGGAAGGGGAT	CGG	chrX:71096324-71096343	+	aaagagctttgaggctacagGCTGTAGTCGGGAAGGGGATCGGagaactgtgtgaagggacag	11.3819	116	2:0 | 3:17	0.481725	0.230578	0.6	rGrCrUrGrUrArGrUrCrGrGrGrArArGrGrGrGrArUrGrUrUrUrArArGrArGrCrUrArUrGrCrUrGrGrArArArCrArGrCrArUrArGrCrArArGrUrUrUrArArArUrArArGrGrCrUrArGrUrCrCrGrUrUrArUrCrArArCrUrUrGrArArArArArGrUrGrGrCrArCrCrGrArGrUrCrGrGrUrGrCrUrUrUrUrUrUrU	29	39
foxo_g155	AGCCGAGAGGGCAACAGGAT	CGG	chrX:71096727-71096746	-	ggcccccggccggctctgggAGCCGAGAGGGCAACAGGATCGGctctgagcgcccctccgtgt	11.7742	126	2:0 | 3:27	0.478442	0.265082	0.6	rArGrCrCrGrArGrArGrGrGrCrArArCrArGrGrArUrGrUrUrUrArArGrArGrCrUrArUrGrCrUrGrGrArArArCrArGrCrArUrArGrCrArArGrUrUrUrArArArUrArArGrGrCrUrArGrUrCrCrGrUrUrArUrCrArArCrUrUrGrArArArArArGrUrGrGrCrArCrCrGrArGrUrCrGrGrUrGrCrUrUrUrUrUrUrU	37	39
foxo_g194	GGGGAGGGCAGCAATCCGGG	TGG	chrX:71096089-71096108	+	acgcgggggagcggggcgtgGGGGAGGGCAGCAATCCGGGTGGaggaaatttgggaggagtgt	37.6048	143	2:0 | 3:44	0.514364	0.246947	0.75	rGrGrGrGrArGrGrGrCrArGrCrArArUrCrCrGrGrGrGrUrUrUrArArGrArGrCrUrArUrGrCrUrGrGrArArArCrArGrCrArUrArGrCrArArGrUrUrUrArArArUrArArGrGrCrUrArGrUrCrCrGrUrUrArUrCrArArCrUrUrGrArArArArArGrUrGrGrCrArCrCrGrArGrUrCrGrGrUrGrCrUrUrUrUrUrUrU	20	29
foxo_cb1	ACGGCGGCAGGAGAGCGGCG	TGG	chrX:71095725-71095744	-	ttcgcggccaggagcccgatACGGCGGCAGGAGAGCGGCGTGGcaggatataacgaggtggaa	17.9566	108	2:2 | 3:22	0.69124	0.132349	0.8	rArCrGrGrCrGrGrCrArGrGrArGrArGrCrGrGrCrGrGrUrUrUrArArGrArGrCrUrArUrGrCrUrGrGrArArArCrArGrCrArUrArGrCrArArGrUrUrUrArArArUrArArGrGrCrUrArGrUrCrCrGrUrUrArUrCrArArCrUrUrGrArArArArArGrUrGrGrCrArCrCrGrArGrUrCrGrGrUrGrCrUrUrUrUrUrUrU	18	27
Numbe of replicates for each DNA probe: 8
DNA probes
wtPAM and badTAC: WT and mismatched DNA target; other NGGs and no-PAMs: WT DNA target (*mismatched DNA target only for g25, g28, g113, g155, g194, cb1)
3 random seqs with no PAMs, in which 1 PAM, 2 PAMs, or 3PAMs were introduced at different positions of the DNA probe
Random1: TATCAACGCTCGCTCGTTTACAAACAAATTAGATGA
Random2: TAATCACGAATTGAACTTATAACGCGAACTAGATG
Random3: GAGACAGACTTTACGTTTTTGTCTTGTAGACGTACG
For each random sequence, replace trinucleotides at three different positions with PAM(s) as CCG (CCN) or CGG (NGG).
p1_CCN	NNNNNNCCGNNNNNNNNNNNNNNNNNNNNNNNNNNN
p2_CCN	NNNNNNNNNNNNNNNNNNCCGNNNNNNNNNNNNNNN
p3_CCN	NNNNNNNNNNNNNNNNNNNNNNNNNNNNNNCCGNNN
p12_CCN	NNNNNNCCGNNNNNNNNNCCGNNNNNNNNNNNNNNN
p13_CCN	NNNNNNCCGNNNNNNNNNNNNNNNNNNNNNCCGNNN
p23_CCN	NNNNNNNNNNNNNNNNNNCCGNNNNNNNNNCCGNNN
p123_CCN	NNNNNNCCGNNNNNNNNNCCGNNNNNNNNNCCGNNN
p1_NGG	NNNNNNCGGNNNNNNNNNNNNNNNNNNNNNNNNNNN
p2_NGG	NNNNNNNNNNNNNNNNNNCGGNNNNNNNNNNNNNNN
p3_NGG	NNNNNNNNNNNNNNNNNNNNNNNNNNNNNNCGGNNN
p12_NGG	NNNNNNCGGNNNNNNNNNCGGNNNNNNNNNNNNNNN
p13_NGG	NNNNNNCGGNNNNNNNNNNNNNNNNNNNNNCGGNNN
p23_NGG	NNNNNNNNNNNNNNNNNNCGGNNNNNNNNNCGGNNN
p123_NGG	NNNNNNCGGNNNNNNNNNCGGNNNNNNNNNCGGNNN

### Sheet: FOXO4 & chr11 (ID087581 16x24k)
Regions of interest: FOXO4 promoter and chr11.1734
													IDT CRISPR-Cas9 gRNA checker
9 guides:							GuideScan2						ON-target score (higher value is better)	OFF-target score (higher value indicates lower off-target risk)
Name	gRNA sequence / target DNA site (5' to 3')	PAM	Genomic location	Strand	23mer +/- 20bp	FOXO4 FC	Number of off-targets	Off-target summary	Cutting efficiency	Specificity	%GC	Guide sequence with scaffold	ON	OFF
foxo_g1	CGGCGTGGCAGGATATAACG	AGG	chrX:71095710-71095729	-	ccgatacggcggcaggagagCGGCGTGGCAGGATATAACGAGGtggaactttaattattagaa	12.9647	34	2:0 | 3:0	0.709246	0.607124	0.6	rCrGrGrCrGrUrGrGrCrArGrGrArUrArUrArArCrGrGrUrUrUrArArGrArGrCrUrArUrGrCrUrGrGrArArArCrArGrCrArUrArGrCrArArGrUrUrUrArArArUrArArGrGrCrUrArGrUrCrCrGrUrUrArUrCrArArCrUrUrGrArArArArArGrUrGrGrCrArCrCrGrArGrUrCrGrGrUrGrCrUrUrUrUrUrUrU	30	95			Low on-target performance or high off-target risk, predicted by IDT (https://eu.idtdna.com/site/order/designtool/index/CRISPR_SEQUENCE)
foxo_g23	CGTGGCAGGATATAACGAGG	TGG	chrX:71095707-71095726	-	atacggcggcaggagagcggCGTGGCAGGATATAACGAGGTGGaactttaattattagaagtc	28.2031	101	2:0 | 3:2	0.732517	0.926766	0.55	rCrGrUrGrGrCrArGrGrArUrArUrArArCrGrArGrGrGrUrUrUrArArGrArGrCrUrArUrGrCrUrGrGrArArArCrArGrCrArUrArGrCrArArGrUrUrUrArArArUrArArGrGrCrUrArGrUrCrCrGrUrUrArUrCrArArCrUrUrGrArArArArArGrUrGrGrCrArCrCrGrArGrUrCrGrGrUrGrCrUrUrUrUrUrUrU	53	77			Good performance predcited by IDT (https://eu.idtdna.com/site/order/designtool/index/CRISPR_SEQUENCE)
foxo_g31	CCGATACGGCGGCAGGAGAG	CGG	chrX:71095730-71095749	-	cctgcttcgcggccaggagcCCGATACGGCGGCAGGAGAGCGGcgtggcaggatataacgagg	8.0876	103	2:0 | 3:4	0.587714	0.478198	0.7	rCrCrGrArUrArCrGrGrCrGrGrCrArGrGrArGrArGrGrUrUrUrArArGrArGrCrUrArUrGrCrUrGrGrArArArCrArGrCrArUrArGrCrArArGrUrUrUrArArArUrArArGrGrCrUrArGrUrCrCrGrUrUrArUrCrArArCrUrUrGrArArArArArGrUrGrGrCrArCrCrGrArGrUrCrGrGrUrGrCrUrUrUrUrUrUrU	20	80
foxo_g110	CGGCCAGGAGCCCGATACGG	CGG	chrX:71095741-71095760	-	acatctcccgtcctgcttcgCGGCCAGGAGCCCGATACGGCGGcaggagagcggcgtggcagg	14.7776	116	2:0 | 3:17	0.603074	0.402297	0.75	rCrGrGrCrCrArGrGrArGrCrCrCrGrArUrArCrGrGrGrUrUrUrArArGrArGrCrUrArUrGrCrUrGrGrArArArCrArGrCrArUrArGrCrArArGrUrUrUrArArArUrArArGrGrCrUrArGrUrCrCrGrUrUrArUrCrArArCrUrUrGrArArArArArGrUrGrGrCrArCrCrGrArGrUrCrGrGrUrGrCrUrUrUrUrUrUrU	32	0
foxo_g2	TCGCGGCCAGGAGCCCGATA	CGG	chrX:71095744-71095763	-	actacatctcccgtcctgctTCGCGGCCAGGAGCCCGATACGGcggcaggagagcggcgtggc	17.0746	38	2:0 | 3:1	0.535902	0.531219	0.7	rUrCrGrCrGrGrCrCrArGrGrArGrCrCrCrGrArUrArGrUrUrUrArArGrArGrCrUrArUrGrCrUrGrGrArArArCrArGrCrArUrArGrCrArArGrUrUrUrArArArUrArArGrGrCrUrArGrUrCrCrGrUrUrArUrCrArArCrUrUrGrArArArArArGrUrGrGrCrArCrCrGrArGrUrCrGrGrUrGrCrUrUrUrUrUrUrU	1	95
						Discovery Screen				Validation Screen				GuideScan2						IDT CRISPR-Cas9 gRNA checker
Name	gRNA sequence / target DNA site (5' to 3')	PAM	Genomic location	Strand	23mer +/- 20bp	baseMean_Discovery	log2FoldChange_Discovery	pvalue_Discovery	padj_Discovery	baseMean_Valid	log2FoldChange_Valid	pvalue_Valid	padj_Valid	Num.Off.Targets	Off.Target.Summary	Cutting.Efficiency	Specificity	%GC	Guide sequence with scaffold	ON-target score (higher value is better)	OFF-target score (higher value indicates lower off-target risk)
chr11_g10	TCTGGCCTTATCGGAGCAGG	AGG	chr11:33941936-33941955	-	aaggccagcagcagcatggcTCTGGCCTTATCGGAGCAGGAGGcctcgctggattctattaat	639.963	-1.57491	9.38379e-33	1.95993e-29	178.642	-2.08726	4.97712e-09	6.95769e-07	92	2:3 | 3:13	0.631806	0.355479	0.6	rUrCrUrGrGrCrCrUrUrArUrCrGrGrArGrCrArGrGrGrUrUrUrArArGrArGrCrUrArUrGrCrUrGrGrArArArCrArGrCrArUrArGrCrArArGrUrUrUrArArArUrArArGrGrCrUrArGrUrCrCrGrUrUrArUrCrArArCrUrUrGrArArArArArGrUrGrGrCrArCrCrGrArGrUrCrGrGrUrGrCrUrUrUrUrUrUrU	35	64
chr11_g2	TTGCCGAATGCTGTTGGGTT	TGG	chr11:33941894-33941913	-	gcctcgctggattctattaaTTGCCGAATGCTGTTGGGTTTGGcagatacaggaagcagttta	370.196	-1.25134	3.9536e-12	2.48564e-09	109.058	-1.69782	2.33864e-07	2.27215e-05	101	2:0 | 3:8	0.418763	0.514041	0.5	rUrUrGrCrCrGrArArUrGrCrUrGrUrUrGrGrGrUrUrGrUrUrUrArArGrArGrCrUrArUrGrCrUrGrGrArArArCrArGrCrArUrArGrCrArArGrUrUrUrArArArUrArArGrGrCrUrArGrUrCrCrGrUrUrArUrCrArArCrUrUrGrArArArArArGrUrGrGrCrArCrCrGrArGrUrCrGrGrUrGrCrUrUrUrUrUrUrU	12	69
chr11_g7	TATTAATTGCCGAATGCTGT	TGG	chr11:33941900-33941919	-	caggaggcctcgctggattcTATTAATTGCCGAATGCTGTTGGgtttggcagatacaggaagc	253.615	0.0262794	0.629035	1	438.821	-0.00927187	0.698328	1	113	2:1 | 3:14	0.487628	0.388039	0.35	rUrArUrUrArArUrUrGrCrCrGrArArUrGrCrUrGrUrGrUrUrUrArArGrArGrCrUrArUrGrCrUrGrGrArArArCrArGrCrArUrArGrCrArArGrUrUrUrArArArUrArArGrGrCrUrArGrUrCrCrGrUrUrArUrCrArArCrUrUrGrArArArArArGrUrGrGrCrArCrCrGrArGrUrCrGrGrUrGrCrUrUrUrUrUrUrU	41	68
chr11_g8	TATTCGTCATTAGAACAACA	AGG	chr11:33941975-33941994	-	tgactttgcaatgtaagggcTATTCGTCATTAGAACAACAAGGccagcagcagcatggctctg	383.211	-0.0595627	0.284416	0.837553	642.933	-0.316545	0.000108764	0.0142428	120	2:0 | 3:21	0.724988	0.249993	0.3	rUrArUrUrCrGrUrCrArUrUrArGrArArCrArArCrArGrUrUrUrArArGrArGrCrUrArUrGrCrUrGrGrArArArCrArGrCrArUrArGrCrArArGrUrUrUrArArArUrArArGrGrCrUrArGrUrCrCrGrUrUrArUrCrArArCrUrUrGrArArArArArGrUrGrGrCrArCrCrGrArGrUrCrGrGrUrGrCrUrUrUrUrUrUrU	55	35
Numbe of replicates for each DNA probe: 8
DNA probes
wtPAM and badTAC: WT and mismatched DNA target; other NGGs and no-PAMs: WT DNA target
PAM proximal flanks
GC content: 8LrandAT (0GC), 8L2GCp, 8L2GCd, 8L4GCp, 8L4GCd, 8L6GC
Additional NGG in flanks: 8L1CCNp, 8L1CCNd, 8L2CCN
Additional CCN in flanks: 8L1NGGp, 8L1NGGd, 8L2NGG
3 random seqs with no PAMs, in which 1 PAM, 2 PAMs, or 3PAMs were introduced at different positions of the DNA probe
Random1: TATCAACGCTCGCTCGTTTACAAACAAATTAGATGA
Random2: TAATCACGAATTGAACTTATAACGCGAACTAGATG
Random3: GAGACAGACTTTACGTTTTTGTCTTGTAGACGTACG
For each random sequence, replace trinucleotides at three different positions with PAM(s) as CCG (CCN) or CGG (NGG).
p1_CCN	NNNNNNCCGNNNNNNNNNNNNNNNNNNNNNNNNNNN
p2_CCN	NNNNNNNNNNNNNNNNNNCCGNNNNNNNNNNNNNNN
p3_CCN	NNNNNNNNNNNNNNNNNNNNNNNNNNNNNNCCGNNN
p12_CCN	NNNNNNCCGNNNNNNNNNCCGNNNNNNNNNNNNNNN
p13_CCN	NNNNNNCCGNNNNNNNNNNNNNNNNNNNNNCCGNNN
p23_CCN	NNNNNNNNNNNNNNNNNNCCGNNNNNNNNNCCGNNN
p123_CCN	NNNNNNCCGNNNNNNNNNCCGNNNNNNNNNCCGNNN
p1_NGG	NNNNNNCGGNNNNNNNNNNNNNNNNNNNNNNNNNNN
p2_NGG	NNNNNNNNNNNNNNNNNNCGGNNNNNNNNNNNNNNN
p3_NGG	NNNNNNNNNNNNNNNNNNNNNNNNNNNNNNCGGNNN
p12_NGG	NNNNNNCGGNNNNNNNNNCGGNNNNNNNNNNNNNNN
p13_NGG	NNNNNNCGGNNNNNNNNNNNNNNNNNNNNNCGGNNN
p23_NGG	NNNNNNNNNNNNNNNNNNCGGNNNNNNNNNCGGNNN
p123_NGG	NNNNNNCGGNNNNNNNNNCGGNNNNNNNNNCGGNNN

### Sheet: HS3 gRNAs (ID 087556 8x60k)
Region of interest: HS3
4 guides:								GuideScan2						IDT CRISPR-Cas9 gRNA checker
Name	gRNA sequence / target DNA site (5' to 3')	PAM	Genomic location (hg38)	Strand	23mer +/- 20bp	LFC	pvalue	Num.Off.Targets	Off.Target.Summary	Cutting.Efficiency	Specificity	%GC	Guide sequence with scaffold	ON-target score (higher value is better)	OFF-target score (higher value indicates lower off-target risk)
g3	TGCCAGCCTATAACCCATCT	GGG	chr11:5284779-5284798	+	cctaaccacctatctgagccTGCCAGCCTATAACCCATCTGGGccctgatagctggtggccag	1.24324	1.96e-08	8	2:0 | 3:8	0.552812	0.398985	0.5	rUrGrCrCrArGrCrCrUrArUrArArCrCrCrArUrCrUrGrUrUrUrUrArGrArGrCrUrArGrArArArUrArGrCrArArGrUrUrArArArArUrArArGrGrCrUrArGrUrCrCrGrUrUrArUrCrArArCrUrUrGrArArArArArGrUrGrGrCrArCrCrGrArGrUrCrGrGrUrGrCrUrUrUrUrUrUrU	45	68
g7	GGCCCAGATGGGTTATAGGC	TGG	chr11:5284784-5284803	-	ggctggccaccagctatcagGGCCCAGATGGGTTATAGGCTGGcaggctcagataggtggtta	2.18062	4.31e-06	13	2:0 | 3:13	0.523641	0.341019	0.6	rGrGrCrCrCrArGrArUrGrGrGrUrUrArUrArGrGrCrGrUrUrUrUrArGrArGrCrUrArGrArArArUrArGrCrArArGrUrUrArArArArUrArArGrGrCrUrArGrUrCrCrGrUrUrArUrCrArArCrUrUrGrArArArArArGrUrGrGrCrArCrCrGrArGrUrCrGrGrUrGrCrUrUrUrUrUrUrU	7	66			Low on-target performance or high off-target risk, predicted by IDT (https://eu.idtdna.com/site/order/designtool/index/CRISPR_SEQUENCE)
g27	CAGATGGGTTATAGGCTGGC	AGG	chr11:5284780-5284799	-	ggccaccagctatcagggccCAGATGGGTTATAGGCTGGCAGGctcagataggtggttaggtc	0.18125	0.999984	11	2:0 | 3:11	0.477767	0.372749	0.55	rCrArGrArUrGrGrGrUrUrArUrArGrGrCrUrGrGrCrGrUrUrUrUrArGrArGrCrUrArGrArArArUrArGrCrArArGrUrUrArArArArUrArArGrGrCrUrArGrUrCrCrGrUrUrArUrCrArArCrUrUrGrArArArArArGrUrGrGrCrArCrCrGrArGrUrCrGrGrUrGrCrUrUrUrUrUrUrU	14	60			Good performance predcited by IDT (https://eu.idtdna.com/site/order/designtool/index/CRISPR_SEQUENCE)
g33	AGGGCTGGCCACCAGCTATC	AGG	chr11:5284806-5284825	-	agggagggtggggtggggtcAGGGCTGGCCACCAGCTATCAGGgcccagatgggttataggct	0.0050589	0.999984	24	2:0 | 3:24	0.235355	0.402036	0.65	rArGrGrGrCrUrGrGrCrCrArCrCrArGrCrUrArUrCrGrUrUrUrUrArGrArGrCrUrArGrArArArUrArGrCrArArGrUrUrArArArArUrArArGrGrCrUrArGrUrCrCrGrUrUrArUrCrArArCrUrUrGrArArArArArGrUrGrGrCrArCrCrGrArGrUrCrGrGrUrGrCrUrUrUrUrUrUrU	25	61
Numbe of replicates for each DNA probe: 10
DNA probes
wtPAM and badTAC: WT and mismatched DNA target; other NGGs and no-PAMs: WT DNA target
PAM proximal flanks
GC content: 8LrandAT (0GC), 8L2GCp, 8L2GCd, 8L4GCp, 8L4GCd, 8L6GC
Additional NGG in flanks: 8L1CCNp, 8L1CCNd, 8L2CCN
Additional CCN in flanks: 8L1NGGp, 8L1NGGd, 8L2NGG
